# The sources and transmission routes of microbial populations throughout a meat processing facility

**DOI:** 10.1101/758730

**Authors:** Benjamin Zwirzitz, Stefanie U. Wetzels, Emmanuel D. Dixon, Beatrix Stessl, Andreas Zaiser, Isabel Rabanser, Sarah Thalguter, Beate Pinior, Franz-Ferdinand Roch, Cameron Strachan, Jürgen Zhangellini, Monika Dzieciol, Martin Wagner, Evelyne Mann

## Abstract

Microbial food spoilage is responsible for a considerable amount of waste and can cause food-borne diseases in humans, particularly in immunocompromised individuals and children. Therefore, preventing microbial food spoilage is a major concern for health authorities, regulators, consumers, and the food industry. However, the contamination of food products is difficult to control because there are several potential sources during production, processing, storage, distribution, and consumption, where microorganisms come in contact with the product. Here, we conduct the first study that uses high-throughput full-length 16S rRNA gene sequencing to provide novel insights into bacterial community structure throughout a pork processing plant. Specifically, we investigated what proportion of bacteria on meat are not animal-associated and are therefore transferred during cutting via personnel, equipment, machines, or the slaughter environment. We then created a facility-specific transmission map of bacterial flow which revealed previously unknown sources of bacterial contamination. This allowed us to pinpoint specific taxa to particular environmental sources and provide the facility with essential information for targeted disinfection. For example, *Moraxella* spp., a prominent meat spoilage organism which was one of the most abundant amplicon sequence variants (ASVs) detected on the meat, was most likely transferred from the gloves of employees, a railing at the classification step, and the polishing tunnel whips. Finally, we provide evidence that 1000 sequences per sample provides a reasonable sequencing depth for microbial source tracking in food processing, suggesting that this approach could be implemented in regular monitoring systems.
