## Supplementary material for "The sources and transmission routes of microbial populations throughout a meat processing facility": Detailed list of samples taken at the slaughterhouse and type of analysis performed

### Sheet: Slaughterhouse samples
Detailed list of samples taken at the slaughterhouse and type of analysis performed
Meat								Surface
SampleID	Sampling position	Farmer	Plate counts	qPCR	Pacbio	Illumina		SampleID	Sampling position	Plate counts	qPCR	Pacbio	Illumina
GTOE 1	Sticking	Farmer A	x	x	x			UG 1a	Polishing tunnel whips	x	x	x	x
GTOE 2	Sticking	Farmer A	x	x	x			UG 1b	Polishing tunnel whips	x	x	x
GTOE 3	Sticking	Farmer A	x	x	x	x		UG 1c	Polishing tunnel whips	x	x	x	x
GTOE 4	Sticking	Farmer A	x	x	x	x		UG 1d	Polishing tunnel whips	x	x	x
GTOE 5	Sticking	Farmer B	x	x	x	x		UG 2a	Polishing tunnel Nozzles	x	x	x	x
GTOE 6	Sticking	Farmer B	x	x	x			UG 2b	Polishing tunnel Nozzles	x	x	x
GTOE 7	Sticking	Farmer B	x	x	x			UG 2c	Polishing tunnel Nozzles	x	x	x	x
GTOE 8	Sticking	Farmer B	x	x	x			UG 2d	Polishing tunnel Nozzles	x	x	x
GTOE 9	Sticking	Farmer C	x	x	x	x		UG 3 a	Polishing tunnel water	x	x	x	x
GTOE 10	Sticking	Farmer C	x	x	x			UG 3b	Polishing tunnel water	x	x	x
GTOE 11	Sticking	Farmer C	x	x	x			UG 3c	Polishing tunnel water	x	x	x	x
GTOE 12	Sticking	Farmer C	x	x	x			UG 3d	Polishing tunnel water	x	x	x
K 1	Anal Swab	Farmer A	x	x	x			UG 4a	Evisceration gloves	x	x	x	x
K 2	Anal Swab	Farmer A	x	x	x			UG 4b	Evisceration gloves	x	x	x
K 3	Anal Swab	Farmer A	x	x	x	x		UG 4c	Evisceration gloves	x	x	x	x
K 4	Anal Swab	Farmer A	x	x	x	x		UG 4d	Evisceration gloves	x	x	x
K 5	Anal Swab	Farmer B	x	x	x	x		UG 5a	Evisceration knifes	x	x	x	x
K 6	Anal Swab	Farmer B	x	x	x			UG 5b	Evisceration knifes	x	x	x
K 7	Anal Swab	Farmer B	x	x	x			UG 5c	Evisceration knifes	x	x	x	x
K 8	Anal Swab	Farmer B	x	x	x			UG 5d	Evisceration knifes	x	x	x
K 9	Anal Swab	Farmer C	x	x	x	x		UG 6a	Evisceration aprons	x	x	x	x
K 10	Anal Swab	Farmer C	x	x	x			UG 6b	Evisceration aprons	x	x	x
K 11	Anal Swab	Farmer C	x	x	x			UG 6c	Evisceration aprons	x	x	x	x
K 12	Anal Swab	Farmer C	x	x	x			UG 6d	Evisceration aprons	x	x	x
GF 1	After singeing	Farmer A	x	x	x			UG 7a	Splitting Saw	x	x	x	x
GF 2	After singeing	Farmer A	x	x	x			UG 7b	Splitting Saw	x	x	x
GF 3	After singeing	Farmer A	x	x	x	x		UG 7c	Splitting Saw	x	x	x	x
GF 4	After singeing	Farmer A	x	x	x	x		UG 7d	Splitting Saw	x	x	x
GF 5	After singeing	Farmer B	x	x	x	x		UG 8a	Classification railing	x	x	x	x
GF 6	After singeing	Farmer B	x	x	x			UG 8b	Classification railing	x	x	x
GF 7	After singeing	Farmer B	x	x	x			UG 8c	Classification railing	x	x	x	x
GF 8	After singeing	Farmer B	x	x	x			UG 8d	Classification railing	x	x	x
GF 9	After singeing	Farmer C	x	x	x	x		UG 9a	Classification gloves	x	x	x	x
GF 10	After singeing	Farmer C	x	x	x			UG 9b	Classification gloves	x	x	x
GF 11	After singeing	Farmer C	x	x	x			UG 9c	Classification gloves	x	x	x	x
GF 12	After singeing	Farmer C	x	x	x			UG 9d	Classification gloves	x	x	x
GW 1	After polishing	Farmer A	x	x	x			UG 10a	Cooling chamber hook system	x	x
GW 2	After polishing	Farmer A	x	x	x			UG 10b	Cooling chamber hook system	x	x
GW 3	After polishing	Farmer A	x	x	x	x		UG 10c	Cooling chamber hook system	x	x
GW 4	After polishing	Farmer A	x	x	x	x		UG 10d	Cooling chamber hook system	x	x
GW 5	After polishing	Farmer B	x	x	x	x		UG 11a	Cooling chamber wall	x	x	x
GW 6	After polishing	Farmer B	x	x	x			UG 11b	Cooling chamber wall	x	x		x
GW 7	After polishing	Farmer B	x	x	x			UG 11c	Cooling chamber wall	x	x	x
GW 8	After polishing	Farmer B	x	x	x			UG 11d	Cooling chamber wall	x	x
GW 9	After polishing	Farmer C	x	x	x	x		UG 12a	Transporter gloves	x	x	x	x
GW 10	After polishing	Farmer C	x	x	x			UG 12b	Transporter gloves	x	x	x
GW 11	After polishing	Farmer C	x	x	x			UG 13a	Transporter hook system	x	x
GW 12	After polishing	Farmer C	x	x	x			UG 13b	Transporter hook system	x	x
GE 1	After Evisceration	Farmer A	x	x	x			UG 14a	Transporter wall	x	x	x	x
GE 2	After Evisceration	Farmer A	x	x	x			UG 14b	Transporter wall	x	x	x
GE 3	After Evisceration	Farmer A	x	x	x	x		UG 15a	Lock hands	x	x	x	x
GE 4	After Evisceration	Farmer A	x	x	x	x		UG 15b	Lock hands	x	x	x
GE 5	After Evisceration	Farmer B	x	x	x	x		UG 15c	Lock hands	x	x	x
GE 6	After Evisceration	Farmer B	x	x	x			UG 15d	Lock hands	x	x
GE 7	After Evisceration	Farmer B	x	x	x			UG 16a	Lock shoes	x	x	x
GE 8	After Evisceration	Farmer B	x	x	x			UG 16b	Lock shoes	x	x	x
GE 9	After Evisceration	Farmer C	x	x	x	x		UG 16c	Lock shoes	x	x	x
GE 10	After Evisceration	Farmer C	x	x	x			UG 16d	Lock shoes	x	x
GE 11	After Evisceration	Farmer C	x	x	x			UG 23a	Air filter pig hall	x	x
GE 12	After Evisceration	Farmer C	x	x	x			UG 23b	Air filter pig hall	x	x
GK 1	After Classification	Farmer A	x	x	x			UG 24a	Lock Brush (clean area)	x	x	x	x
GK 2	After Classification	Farmer A	x	x	x			UG 24b	Lock Brush (clean area)	x	x
GK 3	After Classification	Farmer A	x	x	x	x		UG 25a	Evisceration hand shower	x	x
GK 4	After Classification	Farmer A	x	x	x	x		UG 25b	Evisceration hand shower	x	x
GK 5	After Classification	Farmer B	x	x	x	x		UG 26a	Cooling chamber railing	x	x
GK 6	After Classification	Farmer B	x	x	x			UG 26b	Cooling chamber railing	x	x
GK 7	After Classification	Farmer B	x	x	x			UG 27a	Splitting saw hand shower	x	x
GK 8	After Classification	Farmer B	x	x	x			UG 27b	Splitting saw hand shower	x	x
GK 9	After Classification	Farmer C	x	x	x	x		UG 28	Lock liquid (clean area)	x	x	x	x
GK 10	After Classification	Farmer C	x	x	x			UG 29	Evisceration sterile basin liquid	x	x	x	x
GK 11	After Classification	Farmer C	x	x	x			UG 30	Scalding water before recycling	x	x
GK 12	After Classification	Farmer C	x	x	x			UG 31	Grid liquid (clean/dirty area)	x	x
GT 1*	Transporter	Farmer A						UG 32	Expedit railing	x	x
GT 2	Transporter	Farmer A	x	x	x			UG 33	Pusher cooling chamber gloves	x	x
GT 3	Transporter	Farmer A	x	x	x	x		UG 34	Transporter swing door	x	x
GT 4	Transporter	Farmer A	x	x	x	x
GT 5	Transporter	Farmer B	x	x	x	x
GT 6	Transporter	Farmer B	x	x	x
GT 7	Transporter	Farmer B	x	x	x
GT 8	Transporter	Farmer B	x	x	x
GT 9	Transporter	Farmer C	x	x	x	x
GT 10*	Transporter	Farmer C
GT 11	Transporter	Farmer C	x	x	x
GT 12	Transporter	Farmer C	x	x	x
*Could not be sampled because carcass/meat lost tag
