## Supplementary material for "The sources and transmission routes of microbial populations throughout a meat processing facility": Details on the PCR setup for the 16S rRNA gene qPCR

### Sheet: Tabelle1
Total bacteria
Mastermix components	Stock concentration	Final concentration	µl per PCR tube
Aqua dest.			9.7
10 × buffer	10 x	1 x	2.5
MgCl2	50 mM	2 mM	1
FP 16S	2.5 µM	0.25 µM	2.5
RP 16S	2.5 µM	0.25 µM	2.5
EvaGreen	50 x	1 x	0.5
dNTP’s	5 mM	0.2 mM	1
Platinum Taq Polymerase	5 U/µl	1.5 U	0.3
Total			20
Template (DNA)			5
Reaction volume			25
PCR step	Temperature ° C	Time	Cycles
Initialization	95	3 min	1 x
Denaturation	95	5 sec	40 x
Annealing and extension	60	20 sec
Melting curve	95	1 min	1 x
	60	30 sec
	95	30 sec
Primer sequence	Amplicon size	Reference
FP: 5´-CCTACGGGAGGCAGCAG-3´	189	Muyzer, G., de Waal, E. C., & Uitterlinden, A. G. (1993). Profiling of complex microbial populations by denaturing gradient gel electrophoresis analysis of polymerase chain reaction-amplified genes coding for 16S rRNA. Applied and Environmental Microbiology, 59(3), 695–700.
RP: 5´-ATTACCGCGGCTGCTGG-3´
