## Supplementary material for "The sources and transmission routes of microbial populations throughout a meat processing facility": Prevalence of genera comprising top 50 ASVs

Genus	Prevalence	No. of ASVs
Anoxybacillus	72	59
Bacillus_L	33	9
Bacillus_S	72	29
Caldimonas	48	2
Chryseobacterium	85	57
Chryseobacterium_D	67	15
Curvibacter_A	15	1
Cutibacterium	37	8
Enhydrobacter	92	47
Family_Bacillaceae_D	41	2
Family_Burkholderiaceae	75	19
Family_Weeksellaceae	65	16
Family_Xanthomonadaceae	67	18
Flavobacterium_A	77	28
Helicobacter_F	5	11
Lactobacillus	41	5
Lactococcus	21	7
Luteimonas	52	8
Luteimonas_A	45	9
Lysinibacillus	40	6
Microbacterium	77	10
Moraxella	69	17
Ochrobactrum_A	58	3
Paracoccus	87	46
Vitreoscilla	52	16
W16RD	3	5
