## Supplementary material for "The sources and transmission routes of microbial populations throughout a meat processing facility": Mean squared differences, mean hit ratios, mean unknown classification rates and mean differences of unknown classification rates

### Sheet: Supplementary file 9
	Goodness of fit	Goodness of classification
	Mean squared differences x10^-4	Mean hit ratio %	Mean unknown classification rate %	Mean difference of unknown classification rate %
Dataset size	(95% CI)	(95% CI)	(95% CI)	(95% CI)
200	32.7	53.6	45.4	18.2
	(26.5 - 38.9)	(51.5 - 55.7)	(43.8 - 47.1)	(17.2 - 19.1)
500	7.9	77.5	36.4	9.1
	(5.1 - 10.7)	(76.2 - 78.7)	(32.5 - 40.3)	(8.3 - 9.9)
1000	2.7	85.7	31	3.8
	(1.8 - 3.5)	(83.1 - 88.3)	(27.1 - 34.9)	(2.9 - 4.6)
5000	1.4	89.2	29	1.8
	(1.0 - 1.9)	(87.5 - 91.0)	(25.1 - 32.9)	(1.2 - 2.5)
7712	1.6	89.8	28.4	1.5
	(0.8 – 2.5)	(86.8 – 92.8)	(24.7 – 32.1)	(1.0 - 1.9)
original dataset	0	100	27.2	0
			(17.5 - 37.0)
