## Supplementary material for "The sources and transmission routes of microbial populations throughout a meat processing facility": Results of the Dunn tests after a significant Kruskal-Wallis rank sum test for mean squared differences, hit ratio and unknown classification rate

### Sheet: Sheet1
Dataset size		200	500	1000	5000
500	mean squared differences	0
	hit ratio	0.0003
	unknown classification	0.0007
1000	mean squared differences	0	0.0508
	hit ratio	0	0.0629
	unknown classification	0	0.0658
5000	mean squared differences	0	0.0034	0.1583
	hit ratio	0	0.0079	0.2083
	unknown classification	0	0.0034	0.1167
7712	mean squared differences	0	0.001	0.0859	0.3385
	hit ratio	0	0.0049	0.1683	0.4139
	unknown classification	0	0.0011	0.0735	0.3528
